# Threat imminence and estimates of agency dictate proactive and reactive defensive behaviors in active place avoidance

**DOI:** 10.64898/2026.09.11.750960

**Authors:** Alexandre Chambard, Clémence Quittet, Salomé Boyer, Thibaut Vilalta, Jérémie Naudé, Emmanuel Valjent, Federica Bertaso, Antoine Besnard

**Affiliations:** IGF, Univ. Montpellier, CNRS, Inserm, Montpellier, France; INM, Univ. Montpellier, Inserm, Montpellier, France

**Keywords:** behavior, mouse, active place avoidance, defensive behaviors, sex as a biological variable, threat imminence, agency, norepinephrine

## Abstract

Defensive survival behaviors are shaped by both danger attributes and internal physiological states. Well-characterized defensive responses depend not only on whether danger is potential or perceived, but also on its spatial and or temporal proximity. The relationship between danger imminence and defensive behaviors is referred to as the threat imminence continuum, which provides a conceptual framework bridging ecology and behavioral neuroscience. Although this theoretical framework is gaining momentum, another much less explored danger attribute is the extent to which the environment may be controllable. Most paradigms assessing defensive behaviors rely on conditioned stimuli as danger warning-signals in stable environments that hamper the study of environment controllability and its impact on defensive behaviors. To address this question, we repurposed the active place avoidance (APA) paradigm combined with supervised machine learning to characterize multivariate exploratory and defensive behaviors in male and female mice. One important benefit of APA is that it allows the study of active avoidance when the platform is rotating as well as deliberative avoidance when the platform is immobile. As such, APA is very well suited to test the impact of environment controllability on the expression of defensive behaviors. Using this unified preparation, we systematically compared quantitative danger attributes (punishment intensity, behavioral agency) across danger states (absence, presence and omission of punishment) and learning experience (early and late learning stages), while considering sex as a biological variable. Our results demonstrate that defensive behaviors depend on punishment intensity in a sex-dependent manner in APA. Defensive responses can be classified as proactive (risk assessment) or reactive (freezing, escape) in APA. Their response probability depends on behavioral agency, is mutually exclusive and depends on danger spatial proximity. Acute treatment with norepinephrine transporter blocker selectively increases reactive defensive behaviors while sparing proactive defensive behavior. Collectively, these results provide experimental evidence that environmental stability calibrate proactive and reactive defensive behaviors whose neural correlates may be divergent.

- Defensive behaviors depend on punishment intensity in a sex-dependent manner in active place avoidance (APA)
- Environment controllability calibrates proactive and reactive defensive behaviors in APA
- Opposing spatial distribution of proactive and reactive defensive behaviors in APA
- Acute blockade of norepinephrine transporter increases reactive while sparing proactive defensive responses in APA

**Graphical abstract:** Inactive and active place avoidance allow the study of threat imminence as well as estimates of agency. Both task versions are associated with proactive (risk-assessment, avoidance) and reactive (freezing, escape) defensive responses. Enhancing norepinephrine transmission favors reactive defensive responses depending on environment controllability (platform rotation).
