## Supplemental Table 1 for "Threat imminence and estimates of agency dictate proactive and reactive defensive behaviors in active place avoidance": Chambard et al Table 1.xlsx

### Sheet: Table 1
Fig. 1	n	Specifics	Sex	Age	Descriptive stats		ANOVA table	% Total variation	F (DFn, DFd)	P value	Post hoc				Assume sphericity
D	8,16,16,16	C57BL/6J	Male/Female	16 wks	Error bars are mean +/- SEM	Two-way ANOVA RM	Time x Intensity	11.98	F (6, 104) = 14,62	P<0,0001	Tukey				Yes
							Time	28.05	F (2, 104) = 102,7	P<0,0001
							Intensity	15.96	F (3, 52) = 16,60	P<0,0001
							Subject	16.67	F (52, 104) = 2,348	P=0,0001
E	8,16,16,16	C57BL/6J	Male/Female	16 wks	Error bars are mean +/- SEM	Two-way ANOVA RM	Time x Intensity	10.18	F (6, 104) = 7,686	P<0,0001	Tukey				Yes
							Time	24.07	F (2, 104) = 54,52	P<0,0001
							Intensity	9.238	F (3, 52) = 6,896	P=0,0005
							Subject	23.22	F (52, 104) = 2,023	P=0,0012
E	8,16,16,16	C57BL/6J	Male/Female	16 wks	Error bars are mean +/- SEM	Two-way ANOVA RM	Time x Intensity	3.805	F (6, 104) = 2,505	P=0,0264	Tukey				Yes
							Time	14.77	F (2, 104) = 29,16	P<0,0001
							Intensity	6.962	F (3, 52) = 2,783	P=0,0500
							Subject	43.36	F (52, 104) = 3,293	P<0,0001
Fig. S1	n	Specifics	Sex	Age	Descriptive stats		ANOVA table	% Total variation	F (DFn, DFd)	P value	Post hoc				Assume sphericity
D	16,8,8	C57BL/6J	Male/Female	16 wks	Error bars are mean +/- SEM	Two-way ANOVA RM	Time x Cues	0.5663	F (4, 58) = 1,889	P=0,1245	na				Yes
							Time	75.54	F (2, 58) = 504,0	P<0,0001
							Cues	0.03534	F (2, 29) = 0,07671	P=0,9263
							Subject	6.681	F (29, 58) = 3,074	P=0,0001
E	16,8,8	C57BL/6J	Male/Female	16 wks	Error bars are mean +/- SEM	Two-way ANOVA RM	Time x Cues	16.34	F (4, 58) = 11,44	P<0,0001	Bonferroni				Yes
							Time	22.48	F (2, 58) = 31,49	P<0,0001
							Cues	10.8	F (2, 29) = 9,718	P=0,0006
							Subject	16.11	F (29, 58) = 1,556	P=0,0761
E	16,8,8	C57BL/6J	Male/Female	16 wks	Error bars are mean +/- SEM	Two-way ANOVA RM	Time x Cues	8.724	F (4, 58) = 5,661	P=0,0006	Bonferroni				Yes
							Time	14.26	F (2, 58) = 18,50	P<0,0001
							Cues	4.564	F (2, 29) = 1,594	P=0,2204
							Subject	41.51	F (29, 58) = 3,715	P<0,0001
Fig. 2	n	Specifics	Sex	Age	Descriptive stats		Mixed-effect table		F (DFn, DFd)	P value	Post hoc				Assume sphericity
E	8,16,16,16	C57BL/6J	Male/Female	16 wks	Error bars are mean +/- SEM	Mixed-effect model	Time		F (4, 202) = 197,2	<0,0001					Yes
							Intensity		F (3, 52) = 7,966	0.0002
							Time x Intensity		F (12, 202) = 8,676	<0,0001	Tukey
F	8,16,16,16	C57BL/6J	Male/Female	16 wks	Error bars are mean +/- SEM	Mixed-effect model	Time		F (4, 202) = 44,78	<0,0001					Yes
							Intensity		F (3, 52) = 1,499	0.2256
							Time x Intensity		F (12, 202) = 4,180	<0,0001	Tukey
G	8,16,16,16	C57BL/6J	Male/Female	16 wks	Error bars are mean +/- SEM	Mixed-effect model	Time		F (4, 202) = 126,0	<0,0001					Yes
							Intensity		F (3, 52) = 19,92	<0,0001
							Time x Intensity		F (12, 202) = 10,43	<0,0001	Tukey
H	8,16,16,16	C57BL/6J	Male/Female	16 wks	Error bars are mean +/- SEM	Mixed-effect model	Time		F (4, 202) = 58,41	<0,0001					Yes
							Intensity		F (3, 52) = 10,92	<0,0001
							Time x Intensity		F (12, 202) = 6,450	<0,0001	Tukey
I	8,16,16,16	C57BL/6J	Male/Female	16 wks	Error bars are mean +/- SEM	Mixed-effect model	Time		F (4, 202) = 38,21	<0,0001					Yes
							Intensity		F (3, 52) = 14,65	<0,0001
							Time x Intensity		F (12, 202) = 11,52	<0,0001	Tukey
J	8,16,16,16	C57BL/6J	Male/Female	16 wks	Error bars are mean +/- SEM	Mixed-effect model	Time		F (4, 202) = 0,6138	0.6531					Yes
							Intensity		F (3, 52) = 0,8014	0.4988
							Time x Intensity		F (12, 202) = 0,6726	0.7766	na
K	8,16,16,16	C57BL/6J	Male/Female	16 wks	Error bars are mean +/- SEM	Mixed-effect model	Time		F (1, 45) = 3,259	0.0777					Yes
							Intensity		F (2, 45) = 15,47	<0,0001
							Time x Intensity		F (2, 45) = 1,067	0.3527	na
Fig. S2	n	Specifics	Sex	Age	Descriptive stats		Person r		F (DFn, DFd)		Slope
A	48	C57BL/6J	Male/Female	16 wks	Simple linear regression	95% CI	r	0.9534	F	459.3	Slope	0,8273 to 0,9988
							95% confidence interval	0,9179 to 0,9737	DFn, DFd	1, 46	Y-intercept	8,527 to 27,08
							R squared	0.909	P value	<0,0001	X-intercept	-32,70 to -8,544
B	48	C57BL/6J	Male/Female	16 wks	Simple linear regression	95% CI	r	0.9911	F	2548	Slope	0,8849 to 0,9584
							95% confidence interval	0,9841 to 0,9950	DFn, DFd	1, 46	Y-intercept	0,8426 to 2,367
							R squared	0.9823	P value	<0,0001	X-intercept	-2,672 to -0,8805
C	48	C57BL/6J	Male/Female	16 wks	Simple linear regression	95% CI	r	0.8658	F	137.7	Slope	0,9451 to 1,337
							95% confidence interval	0,7714 to 0,9229	DFn, DFd	1, 46	Y-intercept	-7,997 to 3,214
							R squared	0.7496	P value	<0,0001	X-intercept	-3,361 to 6,054
D	48	C57BL/6J	Male/Female	16 wks	Simple linear regression	95% CI	r	0.8575	F	127.8	Slope	1,348 to 1,932
							95% confidence interval	0,7581 to 0,9180	DFn, DFd	1, 46	Y-intercept	1,392 to 4,696
							R squared	0.7354	P value	<0,0001	X-intercept	-3,272 to -0,7673
F	48	C57BL/6J	Male/Female	16 wks	Simple linear regression	95% CI	r	0.949	F	417	Slope	1,481 to 1,805
							95% confidence interval	0,9104 to 0,9713	DFn, DFd	1, 46	Y-intercept	-3,442 to -0,6177
							R squared	0.9006	P value	<0,0001	X-intercept	0,4012 to 1,983
H	48	C57BL/6J	Male/Female	16 wks	Simple linear regression	95% CI	r	0.8165	F	92.03	Slope	1,032 to 1,580
							95% confidence interval	0,6932 to 0,8934	DFn, DFd	1, 46	Y-intercept	-0,4889 to 0,9980
							R squared	0.6667	P value	<0,0001	X-intercept	-0,9296 to 0,3221
J	48	C57BL/6J	Male/Female	16 wks	Simple linear regression	95% CI	r	0.6653	F	36.54	Slope	1,641 to 3,279
							95% confidence interval	0,4701 to 0,7985	DFn, DFd	1, 46	Y-intercept	-1,879 to 1,691
							R squared	0.4427	P value	<0,0001	X-intercept	-0,8959 to 0,6595
Fig. 3	n	Specifics	Sex	Age	Descriptive stats		Permutation test		n permutations	P value
C	48	C57BL/6J	Male/Female	16 wks	Violins are median w/ quartiles	One-tailed non-parametric permutation test			1000	<0,0001
D	48	C57BL/6J	Male/Female	16 wks	Violins are median w/ quartiles	One-tailed non-parametric permutation test			1000	<0,0001
E	48	C57BL/6J	Male/Female	16 wks	Violins are median w/ quartiles	One-tailed non-parametric permutation test			1000	0.148
L D1	16	C57BL/6J	Male/Female	16 wks	Violins are median w/ quartiles	One-tailed non-parametric permutation test			500	0.382
L D2	16	C57BL/6J	Male/Female	16 wks	Violins are median w/ quartiles	One-tailed non-parametric permutation test			500	0.002
L D3	16	C57BL/6J	Male/Female	16 wks	Violins are median w/ quartiles	One-tailed non-parametric permutation test			500	<0,0001
L D4	16	C57BL/6J	Male/Female	16 wks	Violins are median w/ quartiles	One-tailed non-parametric permutation test			500	0.896
L D5	16	C57BL/6J	Male/Female	16 wks	Violins are median w/ quartiles	One-tailed non-parametric permutation test			500	0.934
M D1	16	C57BL/6J	Male/Female	16 wks	Violins are median w/ quartiles	One-tailed non-parametric permutation test			500	0.266
M D2	16	C57BL/6J	Male/Female	16 wks	Violins are median w/ quartiles	One-tailed non-parametric permutation test			500	0.014
M D3	16	C57BL/6J	Male/Female	16 wks	Violins are median w/ quartiles	One-tailed non-parametric permutation test			500	0.062
M D4	16	C57BL/6J	Male/Female	16 wks	Violins are median w/ quartiles	One-tailed non-parametric permutation test			500	0.09
M D5	16	C57BL/6J	Male/Female	16 wks	Violins are median w/ quartiles	One-tailed non-parametric permutation test			500	0.524
N D1	16	C57BL/6J	Male/Female	16 wks	Violins are median w/ quartiles	One-tailed non-parametric permutation test			500	0.34
N D2	16	C57BL/6J	Male/Female	16 wks	Violins are median w/ quartiles	One-tailed non-parametric permutation test			500	0.032
N D3	16	C57BL/6J	Male/Female	16 wks	Violins are median w/ quartiles	One-tailed non-parametric permutation test			500	0.258
N D4	16	C57BL/6J	Male/Female	16 wks	Violins are median w/ quartiles	One-tailed non-parametric permutation test			500	0.484
N D5	16	C57BL/6J	Male/Female	16 wks	Violins are median w/ quartiles	One-tailed non-parametric permutation test			500	0.688
R	21	C57BL/6J	Females	16 wks	Violins are median w/ quartiles	One-tailed non-parametric permutation test			1000	0.475
Fig. 3	n	Specifics	Sex	Age	Descriptive stats				F (DFn, DFd)	P value	Post hoc				Assume equal SDs
O	7,8,10	C57BL/6J	Females	16 wks	Error bars are mean +/- SEM	Ordinary one-way ANOVA			F (2, 22) = 2,216	P=0,1328	na				Yes
Fig. S3	n	Specifics	Sex	Age	Descriptive stats		Mixed-effect table		F (DFn, DFd)	P value	Post hoc				Assume sphericity
A	8,8	C57BL/6J	Male/Female	16 wks	Error bars are mean +/- SEM	Mixed-effect model	Time		F (4, 54) = 55,08	<0,0001					Yes
							Sex		F (1, 14) = 0,4231	0.5259
							Time x Sex		F (4, 54) = 3,352	0.016	Bonferroni
B	8,8	C57BL/6J	Male/Female	16 wks	Error bars are mean +/- SEM	Mixed-effect model	Time		F (4, 54) = 22,72	<0,0001					Yes
							Sex		F (1, 14) = 0,1681	0.688
							Time x Sex		F (4, 54) = 2,754	0.0371	Bonferroni
C	8,8	C57BL/6J	Male/Female	16 wks	Error bars are mean +/- SEM	Mixed-effect model	Time		F (4, 54) = 49,79	<0,0001					Yes
							Sex		F (1, 14) = 1,171	0.2975
							Time x Sex		F (4, 54) = 4,016	0.0064	Bonferroni
D	8,8	C57BL/6J	Male/Female	16 wks	Error bars are mean +/- SEM	Mixed-effect model	Time		F (4, 56) = 18,78	<0,0001					Yes
							Sex		F (1, 14) = 9,519	0.0081
							Time x Sex		F (4, 56) = 12,24	<0,0001	Bonferroni
E	8,8	C57BL/6J	Male/Female	16 wks	Error bars are mean +/- SEM	Mixed-effect model	Time		F (4, 54) = 23,54	<0,0001					Yes
							Sex		F (1, 14) = 5,796	0.0304
							Time x Sex		F (4, 54) = 4,548	0.0031	Bonferroni
F	8,8	C57BL/6J	Male/Female	16 wks	Error bars are mean +/- SEM	Mixed-effect model	Time		F (4, 54) = 7,241	<0,0001					Yes
							Sex		F (1, 14) = 1,512	0.2391
							Time x Sex		F (4, 54) = 0,6268	0.6454	na
G	8,8	C57BL/6J	Male/Female	16 wks	Error bars are mean +/- SEM	Mixed-effect model	Time		F (4, 54) = 0,8713	0.4872					Yes
							Sex		F (1, 14) = 0,5709	0.4624
							Time x Sex		F (4, 54) = 1,798	0.1427	na
H	8,8	C57BL/6J	Male/Female	16 wks	Error bars are mean +/- SEM	Mixed-effect model	Time		F (1, 14) = 4,351	0.0558					Yes
							Sex		F (1, 14) = 21,61	0.0004
							Time x Sex		F (1, 14) = 14,52	0.0019	Bonferroni
I	8,8	C57BL/6J	Male/Female	16 wks	Error bars are mean +/- SEM	Mixed-effect model	Time		F (4, 54) = 170,7	<0,0001					Yes
							Sex		F (1, 14) = 0,3774	0.5489
							Time x Sex		F (4, 54) = 1,927	0.1192	na
J	8,8	C57BL/6J	Male/Female	16 wks	Error bars are mean +/- SEM	Mixed-effect model	Time		F (4, 54) = 25,22	<0,0001					Yes
							Sex		F (1, 14) = 1,124	0.307
							Time x Sex		F (4, 54) = 1,070	0.3804	na
K	8,8	C57BL/6J	Male/Female	16 wks	Error bars are mean +/- SEM	Mixed-effect model	Time		F (4, 54) = 86,46	<0,0001					Yes
							Sex		F (1, 14) = 8,824	0.0101
							Time x Sex		F (4, 54) = 0,6627	0.6206	na
L	8,8	C57BL/6J	Male/Female	16 wks	Error bars are mean +/- SEM	Mixed-effect model	Time		F (4, 56) = 38,46	<0,0001					Yes
							Sex		F (1, 14) = 0,2703	0.6113
							Time x Sex		F (4, 56) = 0,1999	0.9374	na
M	8,8	C57BL/6J	Male/Female	16 wks	Error bars are mean +/- SEM	Mixed-effect model	Time		F (4, 54) = 37,27	<0,0001					Yes
							Sex		F (1, 14) = 0,04652	0.8323
							Time x Sex		F (4, 54) = 0,3780	0.8234	na
M	8,8	C57BL/6J	Male/Female	16 wks	Error bars are mean +/- SEM	Mixed-effect model	Time		F (4, 54) = 40,83	<0,0001					Yes
							Sex		F (1, 14) = 7,025	0.019
							Time x Sex		F (4, 54) = 2,581	0.0474	Bonferroni
O	8,8	C57BL/6J	Male/Female	16 wks	Error bars are mean +/- SEM	Mixed-effect model	Time		F (4, 54) = 1,376	0.2543					Yes
							Sex		F (1, 14) = 5,053	0.0412
							Time x Sex		F (4, 54) = 0,6757	0.6117	na
P	8,8	C57BL/6J	Male/Female	16 wks	Error bars are mean +/- SEM	Mixed-effect model	Time		F (1, 14) = 4,480	0.0527					Yes
							Sex		F (1, 14) = 5,074	0.0409
							Time x Sex		F (1, 14) = 0,08024	0.7811	na
Q	8,8	C57BL/6J	Male/Female	16 wks	Error bars are mean +/- SEM	Mixed-effect model	Time		F (4, 54) = 111,3	<0,0001					Yes
							Sex		F (1, 14) = 0,4468	0.5147
							Time x Sex		F (4, 54) = 1,129	0.3527	na
R	8,8	C57BL/6J	Male/Female	16 wks	Error bars are mean +/- SEM	Mixed-effect model	Time		F (4, 54) = 45,08	<0,0001					Yes
							Sex		F (1, 14) = 0,05210	0.8227
							Time x Sex		F (4, 54) = 1,306	0.2793	na
S	8,8	C57BL/6J	Male/Female	16 wks	Error bars are mean +/- SEM	Mixed-effect model	Time		F (4, 54) = 83,20	<0,0001					Yes
							Sex		F (1, 14) = 1,650	0.2198
							Time x Sex		F (4, 54) = 0,1625	0.9564	na
T	8,8	C57BL/6J	Male/Female	16 wks	Error bars are mean +/- SEM	Mixed-effect model	Time		F (4, 56) = 148,4	<0,0001					Yes
							Sex		F (1, 14) = 0,03982	0.8447
							Time x Sex		F (4, 56) = 0,1548	0.96	na
U	8,8	C57BL/6J	Male/Female	16 wks	Error bars are mean +/- SEM	Mixed-effect model	Time		F (4, 54) = 34,56	<0,0001					Yes
							Sex		F (1, 14) = 3,008	0.1048
							Time x Sex		F (4, 54) = 1,910	0.1221	na
V	8,8	C57BL/6J	Male/Female	16 wks	Error bars are mean +/- SEM	Mixed-effect model	Time		F (4, 54) = 28,33	<0,0001					Yes
							Sex		F (1, 14) = 1,528	0.2368
							Time x Sex		F (4, 54) = 3,258	0.0182	Bonferroni
W	8,8	C57BL/6J	Male/Female	16 wks	Error bars are mean +/- SEM	Mixed-effect model	Time		F (4, 54) = 0,9071	0.4664					Yes
							Sex		F (1, 14) = 0,002572	0.9603
							Time x Sex		F (4, 54) = 2,125	0.0903	na
X	8,8	C57BL/6J	Male/Female	16 wks	Error bars are mean +/- SEM	Mixed-effect model	Time		F (1, 14) = 0,01428	0.9066					Yes
							Sex		F (1, 14) = 0,06058	0.8092
							Time x Sex		F (1, 14) = 4,307	0.0569	na
Fig. S3	n	Specifics	Sex	Age	Descriptive stats				F (DFn, DFd)	P value	Post hoc				Assume equal SDs
Y	7,8,10	C57BL/6J	Females	16 wks	Error bars are mean +/- SEM	Ordinary one-way ANOVA			F (2, 22) = 0,8267	P=0,4506	na				Yes
Z	7,8,10	C57BL/6J	Females	16 wks	Error bars are mean +/- SEM	Ordinary one-way ANOVA			F (2, 22) = 0,5007	P=0,6128	na				Yes
AA	7,8,10	C57BL/6J	Females	16 wks	Error bars are mean +/- SEM	Ordinary one-way ANOVA			F (2, 22) = 0,02850	P=0,9719	na				Yes
AB	7,8,10	C57BL/6J	Females	16 wks	Error bars are mean +/- SEM	Ordinary one-way ANOVA			F (2, 22) = 0,4815	P=0,6242	na				Yes
AC	7,8,10	C57BL/6J	Females	16 wks	Error bars are mean +/- SEM	Ordinary one-way ANOVA			F (2, 22) = 1,205	P=0,3187	na				Yes
AD	7,8,10	C57BL/6J	Females	16 wks	Error bars are mean +/- SEM	Ordinary one-way ANOVA			F (2, 22) = 1,104	P=0,3492	na				Yes
AE	7,8,10	C57BL/6J	Females	16 wks	Error bars are mean +/- SEM	Ordinary one-way ANOVA			F (2, 22) = 0,4850	P=0,6221	na				Yes
Fig. 4	n	Specifics	Sex	Age	Descriptive stats		ANOVA table	% Total variation	F (DFn, DFd)	P value	Post hoc				Assume sphericity
C	16,16	C57BL/6J	Male/Female	16 wks	Error bars are mean +/- SEM	Two Way RM	Time x Rotation	0.3698	F (2, 60) = 3,902	P=0,0255	Bonferroni				Yes
							Time	94.65	F (2, 60) = 998,7	P<0,0001
							Rotation	0.003378	F (1, 30) = 0,04759	P=0,8288
							Subject	2.13	F (30, 60) = 1,498	P=0,0916
D	16,16	C57BL/6J	Male/Female	16 wks	Error bars are mean +/- SEM	Two Way RM	Time x Rotation	0.8329	F (2, 60) = 1,442	P=0,2444	na				Yes
							Time	47.24	F (2, 60) = 81,82	P<0,0001
							Rotation	1.949	F (1, 30) = 1,790	P=0,1909
							Subject	32.65	F (30, 60) = 3,770	P<0,0001
D	16,16	C57BL/6J	Male/Female	16 wks	Error bars are mean +/- SEM	Two Way RM	Time x Rotation	0.6016	F (2, 60) = 0,8727	P=0,4230	na				Yes
							Time	41.05	F (2, 60) = 59,54	P<0,0001
							Rotation	0.1019	F (1, 30) = 0,08134	P=0,7775
							Subject	37.57	F (30, 60) = 3,633	P<0,0001
Fig. 4	n	Specifics	Sex	Age	Descriptive stats		Mixed-effect table		F (DFn, DFd)	P value	Post hoc				Assume sphericity
E	16,16	C57BL/6J	Male/Female	16 wks	Error bars are mean +/- SEM	Mixed-effect model	Time		F (4, 118) = 235,2	<0,0001					Yes
							Rotation		F (1, 30) = 21,08	<0,0001
							Time x Rotation		F (4, 118) = 2,157	0.0781	na
F	16,16	C57BL/6J	Male/Female	16 wks	Error bars are mean +/- SEM	Mixed-effect model	Time		F (4, 118) = 76,85	<0,0001					Yes
							Rotation		F (1, 30) = 0,1571	0.6946
							Time x Rotation		F (4, 118) = 0,9260	0.4514	na
G	16,16	C57BL/6J	Male/Female	16 wks	Error bars are mean +/- SEM	Mixed-effect model	Time		F (4, 118) = 181,6	<0,0001					Yes
							Rotation		F (1, 30) = 0,9386	0.3404
							Time x Rotation		F (4, 118) = 3,542	0.0091	Bonferroni
H	16,16	C57BL/6J	Male/Female	16 wks	Error bars are mean +/- SEM	Mixed-effect model	Time		F (2,846, 83,95) = 114,4	<0,0001					Yes
							Rotation		F (1, 30) = 46,18	<0,0001
							Time x Rotation		F (2,846, 83,95) = 16,15	<0,0001	Bonferroni
I	16,16	C57BL/6J	Male/Female	16 wks	Error bars are mean +/- SEM	Mixed-effect model	Time		F (4, 118) = 39,84	<0,0001					Yes
							Rotation		F (1, 30) = 12,03	0.0016
							Time x Rotation		F (4, 118) = 6,139	0.0002	Bonferroni
J	16,16	C57BL/6J	Male/Female	16 wks	Error bars are mean +/- SEM	Mixed-effect model	Time		F (4, 118) = 2,453	0.0497					Yes
							Rotation		F (1, 30) = 4,746	0.0374
							Time x Rotation		F (4, 118) = 3,292	0.0135	Bonferroni
K	16,16	C57BL/6J	Male/Female	16 wks	Error bars are mean +/- SEM	Mixed-effect model	Time		F (1, 30) = 0,5729	0.455					Yes
							Rotation		F (1, 30) = 3,539	0.0697
							Time x Rotation		F (1, 30) = 0,8439	0.3656	na
N	8,8	C57BL/6J	Male/Female	16 wks	Error bars are mean +/- SEM	Mixed-effect model	Time		F (4, 56) = 86,02	<0,0001					Yes
							Sex		F (1, 14) = 0,6857	0.4215
							Time x Sex		F (4, 56) = 0,6528	0.6273	na
T	16,16	C57BL/6J	Male/Female	16 wks	Error bars are mean +/- SEM	Mixed-effect model	Angle		F (35, 930) = 4,919	<0,0001					Yes
							Rotation		F (1, 30) = 30,34	<0,0001
							Angle x Rotation		F (35, 930) = 1,802	0.0032	Šídák
U	16,16	C57BL/6J	Male/Female	16 wks	Error bars are mean +/- SEM	Mixed-effect model	Angle		F (35, 930) = 11,15	<0,0001					Yes
							Rotation		F (1, 30) = 12,51	0.0013
							Angle x Rotation		F (35, 930) = 8,910	<0,0001	Šídák
Fig. 4	n	Specifics	Sex	Age	Descriptive stats		Permutation test		n permutations	P value
Q	32	C57BL/6J	Male/Female	16 wks	Violins are median w/ quartiles	One-tailed non-parametric permutation test			1000	0.005
R D1	16	C57BL/6J	Male/Female	16 wks	Violins are median w/ quartiles	One-tailed non-parametric permutation test			500	0.732
R D2	16	C57BL/6J	Male/Female	16 wks	Violins are median w/ quartiles	One-tailed non-parametric permutation test			500	0.022
R D3	16	C57BL/6J	Male/Female	16 wks	Violins are median w/ quartiles	One-tailed non-parametric permutation test			500	0.206
R D4	16	C57BL/6J	Male/Female	16 wks	Violins are median w/ quartiles	One-tailed non-parametric permutation test			500	0.352
R D5	16	C57BL/6J	Male/Female	16 wks	Violins are median w/ quartiles	One-tailed non-parametric permutation test			500	0.91
Fig. S4	n	Specifics	Sex	Age	Descriptive stats		Person r		F (DFn, DFd)		Slope
A	16	C57BL/6J	Male/Female	16 wks	Simple linear regression	95% CI	r	0.9291	F	88.33	Slope	0,6517 to 1,037
							95% confidence interval	0,8034 to 0,9755	DFn, DFd	1, 14	Y-intercept	-2,776 to 38,12
							R squared	0.8632	P value	<0,0001	X-intercept	-58,44 to 2,679
B	16	C57BL/6J	Male/Female	16 wks	Simple linear regression	95% CI	r	0.9088	F	66.41	Slope	0,5797 to 0,9939
							95% confidence interval	0,7517 to 0,9683	DFn, DFd	1, 14	Y-intercept	-0,2754 to 6,982
							R squared	0.8259	P value	<0,0001	X-intercept	-12,00 to 0,2782
C	16	C57BL/6J	Male/Female	16 wks	Simple linear regression	95% CI	r	0.6797	F	12.02	Slope	0,4063 to 1,724
							95% confidence interval	0,2775 to 0,8792	DFn, DFd	1, 14	Y-intercept	-31,05 to 8,500
							R squared	0.462	P value	0.0038	X-intercept	-20,37 to 18,49
D	16	C57BL/6J	Male/Female	16 wks	Simple linear regression	95% CI	r	0.6668	F	11.21	Slope	0,5122 to 2,339
							95% confidence interval	0,2555 to 0,8737	DFn, DFd	1, 14	Y-intercept	-2,455 to 6,881
							R squared	0.4446	P value	0.0048	X-intercept	-11,46 to 1,231
F	16	C57BL/6J	Male/Female	16 wks	Simple linear regression	95% CI	r	0.7687	F	20.22	Slope	0,3576 to 1,010
							95% confidence interval	0,4410 to 0,9155	DFn, DFd	1, 14	Y-intercept	-2,614 to 2,341
							R squared	0.5909	P value	0.0005	X-intercept	-5,669 to 2,990
H	16	C57BL/6J	Male/Female	16 wks	Simple linear regression	95% CI	r	0.74	F	16.95	Slope	0,4281 to 1,359
							95% confidence interval	0,3859 to 0,9041	DFn, DFd	1, 14	Y-intercept	-0,8429 to 4,729
							R squared	0.5476	P value	0.001	X-intercept	-10,60 to 0,6464
J	16	C57BL/6J	Male/Female	16 wks	Simple linear regression	95% CI	r	0.4535	F	3.626	Slope	-0,09096 to 1,530
							95% confidence interval	-0,05438 to 0,7750	DFn, DFd	1, 14	Y-intercept	-0,1152 to 3,836
							R squared	0.2057	P value	0.0777	X-intercept	-infinity to 0,1088
Fig. S4	n	Specifics	Sex	Age	Descriptive stats		Mixed-effect table		F (DFn, DFd)	P value	Post hoc				Assume sphericity
K	8,8	C57BL/6J	Male/Female	16 wks	Error bars are mean +/- SEM	Mixed-effect model	Time		F (4, 56) = 143,7	<0,0001					Yes
							Sex		F (1, 14) = 2,403	0.1434
							Time x Sex		F (4, 56) = 3,219	0.019	Bonferroni
L	8,8	C57BL/6J	Male/Female	16 wks	Error bars are mean +/- SEM	Mixed-effect model	Time		F (4, 56) = 34,21	<0,0001					Yes
							Sex		F (1, 14) = 1,675	0.2165
							Time x Sex		F (4, 56) = 1,377	0.2535	na
M	8,8	C57BL/6J	Male/Female	16 wks	Error bars are mean +/- SEM	Mixed-effect model	Time		F (4, 56) = 114,6	<0,0001					Yes
							Sex		F (1, 14) = 8,791	0.0102
							Time x Sex		F (4, 56) = 3,491	0.0129	Bonferroni
N	8,8	C57BL/6J	Male/Female	16 wks	Error bars are mean +/- SEM	Mixed-effect model	Time		F (4, 56) = 99,18	<0,0001					Yes
							Sex		F (1, 14) = 0,03587	0.8525
							Time x Sex		F (4, 56) = 1,191	0.3248	na
O	8,8	C57BL/6J	Male/Female	16 wks	Error bars are mean +/- SEM	Mixed-effect model	Time		F (4, 56) = 16,30	<0,0001					Yes
							Sex		F (1, 14) = 0,5994	0.4517
							Time x Sex		F (4, 56) = 1,620	0.1819	na
P	8,8	C57BL/6J	Male/Female	16 wks	Error bars are mean +/- SEM	Mixed-effect model	Time		F (4, 56) = 3,401	0.0147					Yes
							Sex		F (1, 14) = 0,9322	0.3507
							Time x Sex		F (4, 56) = 0,4999	0.7359	na
Q	8,8	C57BL/6J	Male/Female	16 wks	Error bars are mean +/- SEM	Mixed-effect model	Time		F (1, 14) = 1,486	0.243					Yes
							Sex		F (1, 14) = 0,005508	0.9419
							Time x Sex		F (1, 14) = 0,01555	0.9025	na
Fig. 5	n	Specifics	Sex	Age	Descriptive stats		ANOVA table	% Total variation	F (DFn, DFd)	P value	Post hoc				Assume sphericity
E	10,10	C57BL/6J	Male/Female	16 wks	Error bars are mean +/- SEM	Two-way ANOVA RM	Time x Treatment	0.8307	F (2, 36) = 2,854	P=0,0707	na				Yes
							Time	83.09	F (2, 36) = 285,5	P<0,0001
							Treatment	4.288	F (1, 18) = 11,78	P=0,0030
							Subject	6.555	F (18, 36) = 2,502	P=0,0094
F	10,10	C57BL/6J	Male/Female	16 wks	Error bars are mean +/- SEM	Two-way ANOVA RM	Time x Treatment	0.8348	F (2, 36) = 1,127	P=0,3353	na				Yes
							Time	58.38	F (2, 36) = 78,79	P<0,0001
							Treatment	3.471	F (1, 18) = 2,606	P=0,1238
							Subject	23.97	F (18, 36) = 3,595	P=0,0005
G	10,10	C57BL/6J	Male/Female	16 wks	Error bars are mean +/- SEM	Two-way ANOVA RM	Time x Treatment	0.04461	F (2, 36) = 0,1297	P=0,8787	na				Yes
							Time	90.93	F (2, 36) = 264,4	P<0,0001
							Treatment	0.2838	F (1, 18) = 1,998	P=0,1746
							Subject	2.556	F (18, 36) = 0,8260	P=0,6602
H	10,10	C57BL/6J	Male/Female	16 wks	Error bars are mean +/- SEM	Two-way ANOVA RM	Time x Treatment	0.1231	F (2, 36) = 0,2735	P=0,7623	na				Yes
							Time	78.51	F (2, 36) = 174,4	P<0,0001
							Treatment	0.02431	F (1, 18) = 0,03305	P=0,8578
							Subject	13.24	F (18, 36) = 3,268	P=0,0012
I	10,10	C57BL/6J	Male/Female	16 wks	Error bars are mean +/- SEM	Two-way ANOVA RM	Time x Treatment	1.125	F (2, 36) = 1,944	P=0,1578	na				Yes
							Time	74.02	F (2, 36) = 128,0	P<0,0001
							Treatment	0.5432	F (1, 18) = 0,7032	P=0,4127
							Subject	13.9	F (18, 36) = 2,671	P=0,0059
J	10,10	C57BL/6J	Male/Female	16 wks	Error bars are mean +/- SEM	Two-way ANOVA RM	Time x Treatment	11.79	F (2, 36) = 16,24	P<0,0001	Bonferroni				Yes
							Time	34.57	F (2, 36) = 47,61	P<0,0001
							Treatment	23.77	F (1, 18) = 25,46	P<0,0001
							Subject	16.8	F (18, 36) = 2,572	P=0,0078
K	10,10	C57BL/6J	Male/Female	16 wks	Error bars are mean +/- SEM	Two-way ANOVA RM	Time x Treatment	10.96	F (2, 36) = 4,320	P=0,0208	Bonferroni				Yes
							Time	17.72	F (2, 36) = 6,984	P=0,0027
							Treatment	2.727	F (1, 18) = 2,143	P=0,1605
							Subject	22.91	F (18, 36) = 1,003	P=0,4789
L	10,10	C57BL/6J	Male/Female	16 wks	Error bars are mean +/- SEM	Two-way ANOVA RM	Time x Treatment	16.48	F (1, 18) = 8,934	P=0,0079	Bonferroni				Yes
							Time	2.665	F (1, 18) = 1,445	P=0,2450
							Treatment	2.266	F (1, 18) = 0,8986	P=0,3557
							Subject	45.38	F (18, 18) = 1,367	P=0,2571
Fig. 5	n	Specifics	Sex	Age	Descriptive stats		Mixed-effect table		F (DFn, DFd)	P value	Post hoc				Assume sphericity
M Stretching	16,16	C57BL/6J	Male/Female	16 wks	Error bars are mean +/- SEM	Mixed-effect model	Angle		F (35, 630) = 4,043	<0,0001					Yes
							Treatment		F (1, 18) = 1,867	0.1887
							Angle x Treatment		F (35, 630) = 1,682	0.0091	Šídák
M Freezing	16,16	C57BL/6J	Male/Female	16 wks	Error bars are mean +/- SEM	Mixed-effect model	Angle		F (35, 629) = 21,62	<0,0001					Yes
							Treatment		F (1, 18) = 29,49	<0,0001
							Angle x Treatment		F (35, 629) = 4,909	<0,0001	Šídák
M Darting	16,16	C57BL/6J	Male/Female	16 wks	Error bars are mean +/- SEM	Mixed-effect model	Angle		F (35, 578) = 6,538	<0,0001					Yes
							Treatment		F (1, 18) = 2,881	0.1068
							Angle x Treatment		F (35, 578) = 1,967	0.0009	Šídák
Fig. S5	n	Specifics	Sex	Age	Descriptive stats		t-test		t, df	P value
B	10,10	C57BL/6J	Male/Female	16 wks	Error bars are mean +/- SEM	Unpaired two-tailed t test			t=6,583, df=18	<0,0001
D	10,10	C57BL/6J	Male/Female	16 wks	Error bars are mean +/- SEM	Unpaired two-tailed t test			t=3,530, df=18	0.0024
G	10,10	C57BL/6J	Male/Female	16 wks	Error bars are mean +/- SEM	Unpaired two-tailed t test			t=1,344, df=18	0.1955
H	10,10	C57BL/6J	Male/Female	16 wks	Error bars are mean +/- SEM	Unpaired two-tailed t test			t=0,8673, df=18	0.3972
I	10,10	C57BL/6J	Male/Female	16 wks	Error bars are mean +/- SEM	Unpaired two-tailed t test			t=1,978, df=18	0.0635
J	10,10	C57BL/6J	Male/Female	16 wks	Error bars are mean +/- SEM	Unpaired two-tailed t test			t=1,203, df=18	0.2447
M	10,10	C57BL/6J	Male/Female	16 wks	Error bars are mean +/- SEM	Unpaired two-tailed t test			t=1,305, df=18	0.2084
N	10,10	C57BL/6J	Male/Female	16 wks	Error bars are mean +/- SEM	Unpaired two-tailed t test			t=3,010, df=18	0.0075
Fig. S5	n	Specifics	Sex	Age	Descriptive stats		ANOVA table	% Total variation	F (DFn, DFd)	P value	Post hoc				Assume sphericity
C	10,10	C57BL/6J	Male/Female	16 wks	Error bars are mean +/- SEM	Two-way ANOVA RM	Time x Treatment	2.773	F (5, 90) = 4,124	P=0,0020	Bonferroni				Yes
							Time	48.67	F (5, 90) = 72,37	P<0,0001
							Treatment	25.73	F (1, 18) = 43,17	P<0,0001
							Subject	10.73	F (18, 90) = 4,432	P<0,0001
E	10,10	C57BL/6J	Male/Female	16 wks	Error bars are mean +/- SEM	Two-way ANOVA RM	Time x Treatment	10.64	F (5, 90) = 8,014	P<0,0001	Bonferroni				Yes
							Time	16.78	F (5, 90) = 12,63	P<0,0001
							Treatment	19.91	F (1, 18) = 12,46	P=0,0024
							Subject	28.76	F (18, 90) = 6,016	P<0,0001
L	10,10	C57BL/6J	Male/Female	16 wks	Error bars are mean +/- SEM	Two-way ANOVA RM	Time x Treatment	1.757	F (2, 36) = 0,7042	P=0,5012	na				Yes
							Time	22.36	F (2, 36) = 8,961	P=0,0007
							Treatment	5.727	F (1, 18) = 4,084	P=0,0584
							Subject	25.24	F (18, 36) = 1,124	P=0,3704
Fig. S5	n	Specifics	Sex	Age	Descriptive stats		Person r		F (DFn, DFd)		Slope
F	10,10	C57BL/6J	Male/Female	16 wks	Simple linear regression	95% CI	r	-0.7341	F	21.04	Slope	-0,3411 to -0,1268
							95% confidence interval	-0,8881 to -0,4319	DFn, DFd	1, 18	Y-intercept	15,65 to 34,94
							R squared	0.5389	P value	0.0002	X-intercept	99,40 to 127,2
Fig. S5	n	Specifics	Sex	Age	Descriptive stats		ANOVA table	% Total variation	F (DFn, DFd)	P value	Post hoc				Assume sphericity
O	5,5,5,5	C57BL/6J	Male/Female	16 wks	Error bars are mean +/- SEM	Three-way ANOVA RM	Time	83.09	F (2, 32) = 386,5	P<0,0001					Yes
							Treatment	4.288	F (1, 16) = 25,57	P=0,0001
							Sex	3.456	F (1, 16) = 20,61	P=0,0003
							Time x Treatment	0.8307	F (2, 32) = 3,864	P=0,0314
							Time x Sex	0.9141	F (2, 32) = 4,252	P=0,0230
							Treatment x Sex	0.4158	F (1, 16) = 2,479	P=0,1349
							Time x Treatment x Sex	0.8849	F (2, 32) = 4,116	P=0,0257	Tukey
P	5,5,5,5	C57BL/6J	Male/Female	16 wks	Error bars are mean +/- SEM	Three-way ANOVA RM	Time	58.38	F (2, 32) = 192,8	P<0,0001					Yes
							Treatment	3.471	F (1, 16) = 14,94	P=0,0014
							Sex	18.86	F (1, 16) = 81,19	P<0,0001
							Time x Treatment	0.8348	F (2, 32) = 2,757	P=0,0786
							Time x Sex	8.189	F (2, 32) = 27,04	P<0,0001
							Treatment x Sex	1.393	F (1, 16) = 5,995	P=0,0263
							Time x Treatment x Sex	0.3035	F (2, 32) = 1,002	P=0,3784	na
Q	5,5,5,5	C57BL/6J	Male/Female	16 wks	Error bars are mean +/- SEM	Three-way ANOVA RM	Time	90.93	F (2, 32) = 248,6	P<0,0001					Yes
							Treatment	0.2838	F (1, 16) = 2,238	P=0,1541
							Sex	0.4496	F (1, 16) = 3,546	P=0,0780
							Time x Treatment	0.04461	F (2, 32) = 0,1220	P=0,8856
							Time x Sex	0.334	F (2, 32) = 0,9131	P=0,4115
							Treatment x Sex	0.0779	F (1, 16) = 0,6144	P=0,4446
							Time x Treatment x Sex	0.003721	F (2, 32) = 0,01017	P=0,9899	na
R	5,5,5,5	C57BL/6J	Male/Female	16 wks	Error bars are mean +/- SEM	Three-way ANOVA RM	Time	78.51	F (2, 32) = 161,8	P<0,0001					Yes
							Treatment	0.02431	F (1, 16) = 0,04490	P=0,8349
							Sex	4.249	F (1, 16) = 7,849	P=0,0128
							Time x Treatment	0.1231	F (2, 32) = 0,2538	P=0,7774
							Time x Sex	0.02794	F (2, 32) = 0,05758	P=0,9441
							Treatment x Sex	0.3278	F (1, 16) = 0,6055	P=0,4478
							Time x Treatment x Sex	0.3124	F (2, 32) = 0,6439	P=0,5319	na
S	5,5,5,5	C57BL/6J	Male/Female	16 wks	Error bars are mean +/- SEM	Three-way ANOVA RM	Time	34.57	F (2, 32) = 51,74	P<0,0001					Yes
							Treatment	23.77	F (1, 16) = 28,65	P<0,0001
							Sex	2.513	F (1, 16) = 3,029	P=0,1010
							Time x Treatment	11.79	F (2, 32) = 17,64	P<0,0001
							Time x Sex	1.479	F (2, 32) = 2,213	P=0,1258
							Treatment x Sex	1.016	F (1, 16) = 1,225	P=0,2847
							Time x Treatment x Sex	0.8986	F (2, 32) = 1,345	P=0,2749	na
T	5,5,5,5	C57BL/6J	Male/Female	16 wks	Error bars are mean +/- SEM	Three-way ANOVA RM	Time	74.02	F (2, 32) = 124,9	P<0,0001					Yes
							Treatment	0.5432	F (1, 16) = 0,6774	P=0,4226
							Sex	0.6309	F (1, 16) = 0,7867	P=0,3882
							Time x Treatment	1.125	F (2, 32) = 1,898	P=0,1663
							Time x Sex	0.6971	F (2, 32) = 1,177	P=0,3213
							Treatment x Sex	0.4429	F (1, 16) = 0,5522	P=0,4682
							Time x Treatment x Sex	0.2344	F (2, 32) = 0,3957	P=0,6765	na
U	5,5,5,5	C57BL/6J	Male/Female	16 wks	Error bars are mean +/- SEM	Three-way ANOVA RM	Time	17.72	F (2, 32) = 6,241	P=0,0051					Yes
							Treatment	2.727	F (1, 16) = 2,060	P=0,1705
							Sex	1.268	F (1, 16) = 0,9574	P=0,3424
							Time x Treatment	10.96	F (2, 32) = 3,860	P=0,0315
							Time x Sex	0	F (2, 32) = 0,000	P>0,9999
							Treatment x Sex	0.4563	F (1, 16) = 0,3447	P=0,5653
							Time x Treatment x Sex	0.2366	F (2, 32) = 0,08331	P=0,9203	na
V	5,5,5,5	C57BL/6J	Male/Female	16 wks	Error bars are mean +/- SEM	Three-way ANOVA RM	Time	2.665	F (1, 16) = 1,340	P=0,2641					Yes
							Treatment	2.266	F (1, 16) = 0,9959	P=0,3332
							Sex	1.961	F (1, 16) = 0,8618	P=0,3670
							Time x Treatment	16.48	F (1, 16) = 8,284	P=0,0109
							Time x Sex	1.04	F (1, 16) = 0,5229	P=0,4801
							Treatment x Sex	7.022	F (1, 16) = 3,086	P=0,0981
							Time x Treatment x Sex	0.3334	F (1, 16) = 0,1676	P=0,6877	na
